# Use of sugarcane mosaic virus for virus-induced gene silencing in maize

**DOI:** 10.1101/2022.02.20.481188

**Authors:** Seung Ho Chung, Shudi Zhang, Hojun Song, Steven A. Whitham, Georg Jander

## Abstract

Previously, sugarcane mosaic virus (SCMV) was developed as a vector for transient expression of heterologous genes in *Zea mays* (maize). Here we show that SCMV can also be applied for virus-induced gene silencing (VIGS) of endogenous maize genes. Comparison of sense and antisense VIGS constructs targeting maize *PDS* (phytoene desaturase) showed that antisense constructs resulted in a greater reduction in gene expression. In a time course of gene expression after infection with VIGS constructs targeting *PDS, Les22* (*Lesion mimic 22*), and *Ij1* (*Iodent japonica1*), efficient expression silencing was observed two, three, and four weeks after infection with SCMV. However, at week five, expression of *Les22* and *Ij1* was no longer significantly reduced compared to control plants. The defense signaling molecule jasmonate-isoleucine (JA-Ile) can be inactivated by 12C-hydroxylation and hydrolysis, and knockout of these genes leads to increased herbivore resistance. JA-Ile hydroxylases and hydrolases have been investigated in Arabidopsis, rice, and *Nicotiana attenuata*. To determine whether the maize homologs of these genes function in plant defense, we silenced expression of *ZmCYP94B1* (predicted JA-Ile hydroxylase) and *ZmJIH1* (predicted JA-Ile hydrolase) by VIGS with SCMV. Although *ZmCYP94B1* and *ZmJIH1gene* expression silencing increased resistance to *Spodoptera frugiperda* (fall armyworm), *Schistocerca americana* (American birdwing grasshopper), and *Rhopalosiphum maidis* (corn leaf aphid), there was no additive effect from silencing the expression of both genes. Further work will be required to determine the more precise functions of these enzymes in regulating maize defenses.
