## Supplemental Tables 1-7 for "Use of sugarcane mosaic virus for virus-induced gene silencing in maize"

### Sheet: Table S1
Table S1. Sequences of inserts in VIGS constructs
Gene	Sequence
asPDS	AGGAACTCCCACCAACTTCTCCAGTTTCTTGAAATAAGTAATTTCACTCCACTCTTGAGGTACAAGAAGCTTGAAGATATCGACTGGTGTTGCACAAACATAAGCATCTCCAGTTATCTGAGTTCCATCACTAAGTGCGAAGTGTTTTACAGTTCCATCAGGATTCAGCTCTATCTTTTTAATACGAGAATTCAGGCGGAC
sPDS	GTCCGCCTGAATTCTCGTATTAAAAAGATAGAGCTGAATCCTGATGGAACTGTAAAACACTTCGCACTTAGTGATGGAACTCAGATAACTGGAGATGCTTATGTTTGTGCAACACCAGTCGATATCTTCAAGCTTCTTGTACCTCAAGAGTGGAGTGAAATTACTTATTTCAAGAAACTGGAGAAGTTGGTGGGAGTTCCT
asLes22	TCTGATCCCTTTTGCGACCTCGAAGAAGTGAGCAACATTTTCCTCCGGAGTTCCAACCTTGATGCCATGGCCAAGGTTCAATACATGTCCAACATTGCCAGCCTTCTGCACAGTGTCGTAAATCCGCCTGCTTATAAACTCTTTGGATCCAAAAAGAACACCAGGGTCCACGTTCCCTTGGACTGCTGTGTTAGATCCCAATCTTTTCCTGCCCTCTGCCATATCGACCGTCCAGTCCAAGCTGACAACATCAACACCTGTCAAAGGAAGCCTCTCCAGCAAGCCCCCAGATCCACTTGCGTAGAGTATCAGAGGCAAGTTAGGATGTGT
asIj	GGCAGTGAGGATGATGAAGAACCTAGTCCAGTAGACAAGCCGCCTCACACAAAGTACACGGATATCAGTAGCCTTTATCTCACTTGCAGCTTTAGCCAACGAGACGGCAAAGGACAAGCACTCGGCATCGTCGTCGGCCTCAACGGTGGGATCCGGAGGTCCACCGGAGCTGTACACCACCTCGCCATGCTGTTTGAGCAAATCCTCGAGCAACTTGTCCGCGTCATCCCCTCTCCCAAAGTTCACATTAGA
asCYP94B1	AATACTGGATCAGCAGAAGGATCGAGTGGAGTAGCAGCAGCGGCAATGGGTTCCCCTCTTCTCCTCACCGTCACGTTGAGCCCGCCGGCCATGTGCGCCGTCATCAGCGGCAGGAACACCGGCACGCGGCCCTCGTCAACGGGCACGATCTCGAACCGCCGGAGCACGGTGCTG
asJIH1	GGATGCCAGCACACCAATAGGCACAGAGTCAGCTATATGAAGCCCAAAAATGGCATCTATGTTTTCCACAGCTCTGTCTTCTATCATTTTCTTGGCCCCACCGCCACCTTCCTCAGCTGGTTGGAAGACAAGAACTACTGTACCCTTCAACTCATCACGATGCTCCTGAAGAATCTTAGCAGATCCCAA
asCYP94B1-JIH1	AATACTGGATCAGCAGAAGGATCGAGTGGAGTAGCAGCAGCGGCAATGGGTTCCCCTCTTCTCCTCACCGTCACGTTGAGCCCGCCGGCCATGTGCGCCGTCATCAGCGGCAGGAACACCGGCACGCGGCCCTCGTCAACGGGCACGATCTCGAACCGCCGGAGCACGGTGCTGGGATGCCAGCACACCAATAGGCACAGAGTCAGCTATATGAAGCCCAAAAATGGCATCTATGTTTTCCACAGCTCTGTCTTCTATCATTTTCTTGGCCCCACCGCCACCTTCCTCAGCTGGTTGGAAGACAAGAACTACTGTACCCTTCAACTCATCACGATGCTCCTGAAGAATCTTAGCAGATCCCAA
asGFP	AGGAACTCCCACCAACTTCTCCAGTTTCTTGAAATAAGTAATTTCACTCCACTCTTGAGGTACAAGAAGCTTGAAGATATCGACTGGTGTTGCACAAACATAAGCATCTCCAGTTATCTGAGTTCCATCACTAAGTGCGAAGTGTTTTACAGTTCCATCAGGATTCAGCTCTATCTTTTTAATACGAGAATTCAGGCGGAC

### Sheet: Table S2
Table S2. Primers used for cloning and qRT-PCR
(a) Restriction cloning
Species	Construct	Target gene	Gene ID	Primer direction	Primer sequences (5'->3')	Restriction sites	Fragment size (bp)
	asGFP	GFP		Forward	GGGCCCGTGGTTGTCGGGCAGCAGCA	PspOMI	201
				Reverse	CGCGTTTAAACAGACGGCAACATCCTGGGGCA	PmeI
Zea mays	sPDS	PDS	NM_001352010	Forward	CGCGGGCCCGTCCGCCTGAATTCTCGTATTA	PspOMI	201
			GRMZM2G410515	Reverse	CGCGTTTAAACAAGGAACTCCCACCAACTTCTC	PmeI
Zea mays	asPDS	PDS	NM_001352010	Forward	CGCGGGCCCAGGAACTCCCACCAACTTCTC	PspOMI	201
			GRMZM2G410515	Reverse	CGCGTTTAAACAGTCCGCCTGAATTCTCGTATTA	PmeI
Zea mays	asLes22	Les221	NM_001112140	Forward	CGCGGGCCCTCTGATCCCTTTTGCGACCT	PspOMI	330
			GRMZM2G044074	Reverse	CGCGTTTAAACAACACATCCTAACTTGCCTCT	PmeI
Zea mays	asIj	Ij	NM_001112025	Forward	CGCGGGCCCGGCAGTGAGGATGATGAAGAA	PspOMI	252
			GRMZM2G004583	Reverse	CGCGTTTAAACATCTAATGTGAACTTTGGGAGAGG	PmeI
Zea mays	asCYP94B1	CYP94B1	NM_001382738	Forward	CGCGGGCCCAATACTGGATCAGCAGAAGGATCGAGTG	PspOMI	174
			GRMZM2G177668	Reverse	CGCGTTTAAACACAGCACCGTGCTCCGGCGGTTC	PmeI
Zea mays	asJIH1	JIH1	NM_001148679	Forward	CGCGGGCCCGGATGCCAGCACACCAATA	PspOMI	189
			GRMZM2G090779	Reverse	CGCGTTTAAACATTGGGATCTGCTAAGATTCTTC	PmeI
Zea mays	asCYP94B1-JIH1	CYP94B1 and JIH12		Forward	CGCGGGCCCAATACTGGATCAGCAGAAGGATCGAGTG	PspOMI	363
				Reverse	CGCGTTTAAACATTGGGATCTGCTAAGATTCTTC	PmeI
1The fragment region for dsRNA was derived from Mei et al. (2016) A Foxtail mosaic virus Vector for Virus-Induced Gene Silencing in Maize. Plant Phyiol. 171, 760–772.
2Concatanated sequences of two fragments were synthesized by Twist Bioscience.
(b) qRT-PCR
Species	Gene name	Gene ID	Primer direction	Primer sequences (5'->3')	References
Zea mays	PDS	NM_001352010	Forward	CAGCATTGAACGGTTTGGGTCA	Mei et al. (2016)
		GRMZM2G410515	Reverse	TGGAGAAGTTGGTGGGAGTTCC
Zea mays	Les22	NM_001112140	Forward	GCTCCGTTTACCTTGGCATCT	Mei et al. (2016)
		GRMZM2G044074	Reverse	CCCCATTGTCCGCTTGGTATT
Zea mays	Ij	NM_001112025	Forward	GCAAAGTTGCATCTGGTGATAC	this study
		GRMZM2G004583	Reverse	GTGTAGCGTTGCCGTAGAA
Zea mays	CYP94B1	NM_001382738	Forward	ATGGCCTTCGTGCAGATGAA	Lunde et al. (2019)
		GRMZM2G177668	Reverse	GGATCGAGTGGAGTAGCAGC
Zea mays	JIH1	NM_001148679	Forward	AGGCCGTAATAAGTGGAAAGG	this study
		GRMZM2G090779	Reverse	GTTGCTGAAGGCTCACAATAAC
Zea mays	RIP2	NM_001137489	Forward	GAGATCCCCGACATGAAGGA	Chuang et al. (2014a)
		GRMZM2G119705	Reverse	CTGCGCTGCTGCGTTTT
Zea mays	MPI	X78988	Forward	GCGGATTATCGCCCTAACC	Chuang et al. (2014b)
		GRMZM2G02839	Reverse	CGTCTGGGCGACGATGTC
Zea mays	Actin	NM_001155179	Forward	GGTTTCGCTGGTGATGATGC	Mei et al. (2016)
		GRMZM2G126010	Reverse	CAATGCCATGCTCAATCGGG
Zea mays	EF-1a	NM_001112117	Forward	TGGGCCTACTGGTCTTACTACTGA	Mafu et al. (2018)
		GRMZM2G153541	Reverse	ACATACCCACGCTTCAGATCCT
References:
Chuang et al. (2014a) Caterpillar attack triggers accumulation of the toxic maize protein RIP2. New Phytol., 201, 928–939
Chuang et al. (2014b) Herbivore cues from the fall armyworm (Spodoptera frugiperda) larvae trigger direct defenses in maize. Mol. Plant Microbe Interact., 27, 461–470.
Lunde et al. (2019)Tasselseed5 overexpresses a wound-inducible enzyme, ZmCYP94B1, that affects jasmonate catabolism, sex determination, and plant architecture in maize. Commun. Biol.2:114
Mei et al. (2016) A Foxtail mosaic virus Vector for Virus-Induced Gene Silencing in Maize1. Plant Physiol, 171, 760–772.
Mafu et al. (2018) Discovery, Biosynthesis and Stress-Related Accumulation of Dolabradiene-Derived Defenses in Maize. Plant Physiol., 176, 2677–2690.

### Sheet: Table S3
Table S3. Raw data underlying the graphs in Figure 4: Antisense sugarcane mosaic virus (SCMV) constructs silence gene expression more efficiently
Experiment	Treatment	Relative Expression	mean	s.e.	P-value		Experiment	Treatment	Relative Expression	mean	s.e.	P-value
Figure 4B	asGFP	0.9779	1.00527	0.0501443	2.47e-06		Figure 4C	asGFP	1.20033	1.00909	0.0655899	0.0196
2 WPI		0.842435					3 WPI		0.922645
		0.953579							1.12414
		1.14203							0.954728
		0.991875							0.796698
		1.12378							1.05602
	asPDS	0.336957	0.422076	0.0468956				asPDS	0.308913	0.262804	0.0847293
		0.44691							0.434921
		0.641183							0.00942199
		0.401091							0.348406
		0.362279							0.0021881
		0.344038							0.472972
	sPDS	0.683668	0.567825	0.0455598				sPDS	0.467155	0.549102	0.045581
		0.474375							0.690061
		0.732754							0.382179
		0.499674							0.604192
		0.532438							0.533974
		0.484041							0.617049

### Sheet: Table S4
Table S4. Raw data underlying the graphs in Figure 5: Virus induced gene silencing (VIGS) in maize using sugarcane mosaic virus (SCMV).
Experiment	Treatment	Relative Expression	mean	s.e.	P-value	Experiment	Treatment	Relative Expression	mean	s.e.	P-value	Experiment	Treatment	Relative Expression	mean	s.e.	P-value	Experiment	Treatment	Relative Expression	mean	s.e.	P-value
Figure 5A	asGFP	1.00422	1.00424	0.046164	<0.0001	Figure 5A	asGFP	0.798338	1.0102	0.0713031	0.0004	Figure 5A	asGFP	0.942978	1.00579	0.0625188	<0..0001	Figure 5A	asGFP	1.04105	1.00489	0.0558942	0.0002
2 WPI		0.865111				3 WPI		1.2273				4 WPI		1.05095				5 WPI		1.11469
		0.979246						1.03624						1.15738						0.849831
		1.01857						1.05976						0.87185						1.01401
		1.15402						0.929381
	asPDS	0.533322	0.43165	0.0331238			asPDS	0.305875	0.287008	0.0559835			asPDS	0.404425	0.344536	0.0202777			asPDS	0.51895	0.481451	0.0329056
		0.336658						0.144426						0.317768						0.54957
		0.467087						0.365281						0.334402						0.454806
		0.395756						0.441711						0.32155						0.402476
		0.425428						0.177748
Figure 5B	asGFP	1.14289	1.06714	0.184238	0.0148	Figure 5B	asGFP	0.820435	1.05687	0.0882978	<0.0001	Figure 5B	asGFP	0.93485	1.03115	0.15779	0.0454	Figure 5B	asGFP	1.54261	1.12853	0.297543	0.6092
2 WPI		0.534122				3 WPI		1.05695				4 WPI		0.80821				5 WPI		0.510058
		1.08547						1.27518						1.49805						0.73701
		0.90427						0.90434						0.8835						1.72446
		1.66894						1.22747
	asLes22	0.354855	0.488445	0.0733966			asLes22	0.348535	0.363438	0.0114613			asLes22	0.247064	0.537578	0.0995921			asLes22	1.22957	1.23208	0.190442
		0.458168						0.34082						0.577902						1.77147
		0.442989						0.390528						0.6335						0.955426
		0.697766						0.373869						0.691844						0.971835
Figure 5C	asGFP	1.17196	1.01534	0.0878926	0.0068	Figure 5C	asGFP	0.941061	1.0726	0.0779247	0.0009	Figure 5C	asGFP	0.901926	1.00368	0.0497806	0.0446	Figure 5C	asGFP	1.13933	1.06232	0.217119	0.8906
2 WPI		0.77912				3 WPI		1.1323				4 WPI		0.944006				5 WPI		0.66875
		0.883501						0.996022						1.12177						0.799424
		0.989861						0.942216						1.04701						1.64176
		1.25228						1.35137
	asIj	0.517435	0.405812	0.0846633			asIj	0.46834	0.333322	0.0652923			asIj	0.660876	0.811236	0.0538428			asIj	0.933009	1.06533	0.152421
		0.417544						0.375022						0.916837						0.783389
		0.525531						0.15672						0.837294						1.05339
		0.162739						0.333205						0.829937						1.49153

### Sheet: Table S5
Table S5. Raw data underlying the graphs in Figure 6: VIGS of CYP94B1 and its effects on defense gene expression and insect growth.
Experiment	Treatment		Relative Expression	mean	s.e.	P-value		Experiment	Treatment		Relative Expression	mean	s.e.	P-value		Experiment	Treatment		Relative Expression	mean	s.e.	P-value
Figure 6A	Control	asGFP	0.723194	1.14154	0.304354	0.01756		Figure 6B	Control	asGFP	0.547072	1.21384	0.392798	0.111		Figure 6C	Control	asGFP	1.97127	1.12598	0.274907	0.1534
			2.17075								2.60569								1.57399
			1.50675								0.563329								0.561642
			0.587968								1.54942								0.839174
			0.71902								0.803715								0.683816
	Control	asCYP94B1	0.485885	0.381272	0.0651776				Control	asCYP94B1	1.62252	2.40758	0.768868				Control	asCYP94B1	0.747166	0.632712	0.104208
			0.494913								4.71378								0.421908
			0.231513								1.67916								0.865457
			0.312777								1.61487								0.496316
	S. frugiperda	asGFP	2.9974	3.75941	0.319348	0.008667			S. frugiperda	asGFP	8.20213	6.70251	0.478547	0.009139			S. frugiperda	asGFP	32.7328	24.063	2.54767	0.001662
			3.51948								7.39736								16.9747
			4.196								6.3132								21.9968
			3.31717								5.61607								24.3939
			4.767								5.9838								24.2167
	S. frugiperda	asCYP94B1	2.67409	2.37726	0.261812				S. frugiperda	asCYP94B1	18.8507	11.9331	1.87954				S. frugiperda	asCYP94B1	46.2428	44.5086	3.6412
			1.94918								12.8809								36.7532
			3.23926								8.69137								35.6134
			2.22346								9.02843								49.5546
			1.80032								10.214								54.3792
Experiment	Treatment	Weight (mg)	mean	s.e.	P-value			Experiment	Treatment	Relative growth rate (mg/mg/day)	mean	s.e.	P-value			Experiment	Treatment	No. of aphids	mean	s.e.	P-value
Figure 5D	asGFP	78.6336	78.6336	8.23521	0.0254			Figure 5E	asGFP	0.173914	0.155425	0.00567184	0.0029			Figure 5F	asGFP	25	26.2	6.35575	0.0125
		66.465								0.162548								54
		46.98								0.153845								15
		73.05								0.13155								8
		53.69								0.166758								58
		90.365								0.159484								44
		117.87								0.170199								5
		95.014								0.125921								21
		85.635								0.12612								30
	asCYP94B1	78.6336	53.6809	6.30197						0.183908								2
		66.465							asCYP94B1	0.105817	0.132387	0.0052729					asCYP94B1	10	7.22222	1.05116
		46.98								0.155748								4
		73.05								0.11848								10
		53.69								0.148216								3
		90.365								0.15006								8
		117.87								0.125453								9
		95.014								0.0854415								3
		85.635								0.108859								11
										0.16251								7
										0.141387
										0.156977
										0.129692

### Sheet: Table S6
Table S6. Raw data underlying the graphs in Figure 8: VIGS of JIH1 and its effects on defense gene expression and insect growth.
Experiment	Treatment		Relative Expression	mean	s.e.	P-value		Experiment	Treatment		Relative Expression	mean	s.e.	P-value		Experiment	Treatment		Relative Expression	mean	s.e.	P-value
Figure 8A	Control	asGFP	0.9683	1.0087	0.0665927	0.0122		Figure 8B	Control	asGFP	0.544676	1.0554	0.158996	0.4424		Figure 8C	Control	asGFP	1.40475	1.36729	0.584838	0.3951
			1.20622								0.990246								0.589317
			0.923664								0.956487								0.401824
			0.834417								1.3538								0.8334
			1.11088								1.43181								3.60714
	Control	asJIH1	0.648477	0.64607	0.0797905				Control	asJIH1	1.76216	1.93113	0.762292				Control	asJIH1	0.924795	1.57872	0.319296
			0.790129								0.984739								1.07842
			0.847438								1.67475								2.7392
			0.419581								0.415746								1.66026
			0.524724								4.81825								1.49091
	S. frugiperda	asGFP	4.07308	3.74481	0.352421	0.2061			S. frugiperda	asGFP	2.10487	4.03914	1.2448	0.0005			S. frugiperda	asGFP	9.98755	8.50156	0.676452	0.0001
			4.06014								3.92364								8.34021
			3.48835								8.82088								9.95636
			4.58471								3.23837								6.42682
			2.51778								2.10793								7.79686
	S. frugiperda	asJIH1	4.93993	4.43221	0.331839				S. frugiperda	asJIH1	19.2303	19.7576	2.45565				S. frugiperda	asJIH1	40.0772	30.7657	2.46508
			4.55917								23.2754								30.4923
			5.30446								10.517								29.8927
			3.80566								21.6514								26.1102
			3.55183								24.1137								27.2561
Experiment	Treatment	Weight (mg)	mean	s.e.	P-value			Experiment	Treatment	Relative growth rate (mg/mg/day)	mean	s.e.	P-value			Experiment	Treatment	No. of aphids	mean	s.e.	P-value
Figure 8D	asGFP	144.683	137.213	5.8444	<0.0001			Figure 8E	asGFP	0.151439	0.163612	0.0059741	0.001			Figure 8F	asGFP	32	31.6083	5.39207	0.0474
		90.705								0.165414								21
		149.877								0.167674								21
		136.123								0.176544								9.1
		88.086								0.190211								29
		148.553								0.172038								8
		133.897								0.145763								22
		152.07								0.139813								40
		151.43							asJIH1	0.140691	0.137675	0.00441601						58
		155.543								0.160124								72
		157.485								0.141227								30
		131.817								0.151383								35
		134.674								0.154652							asJIH1	20	16.8	3.26629
		146.032								0.154392								19
	asJIH1	106.63	100.214	4.26152						0.11748								8
		95.7125								0.142712								5
		70.0375								0.138629								29
		122.21								0.148514								24
		115.497								0.112242								2
		106.12								0.13879								38
		83.9933								0.0985448								26
		91.95								0.137177								8
		88.1								0.128572								16
		146.575																6
		97.8967
		103.433
		100.482
		100.415
		76.348
		99.2575
		98.98

### Sheet: Table S7
Table S7. Raw data underlying the graphs in Figure 9: Simultaneous VIGS of JIH1 and CYP94B1 and its effects on insect growth.
Experiment	Treatment	Relative Expression	mean	s.e.	P-value		Experiment	Treatment	Relative Expression	mean	s.e.	P-value
Figure 9A	asGFP	1.02564	1.00458	0.0458055	0.0211		Figure 9B	asGFP	0.785284	1.03502	0.138004	0.0408
		0.824012							0.768054
		1.07055							1.43782
		1.04171							1.29011
		1.061							0.893818
	asJIH1	0.812811	0.624979	0.099427				asCYP94B1	0.790401	0.487892	0.112524
		0.573793							0.200541
		0.478253							0.712353
		0.892922							0.373452
		0.367119							0.362713
	asCYP94B1-JIH1	0.729576	0.733959	0.0620227				asCYP94B1-JIH1	0.730293	0.536148	0.0751897
		0.787698							0.527025
		0.786952							0.617589
		0.86442							0.274153
		0.501148							0.531681
Experiment	Treatment	Weight (mg)	mean	s.e.	P-value		Experiment	Treatment	No. of aphids	mean	s.e.	P-value
Figure 9C	asGFP	139.762	158.865	7.01331	0.0115		Figure 9D	asGFP	4	25.5	3.87787	0.0127
		192.208							12
		161.39							23
		142.23							34
		175.465							49
		152.788							16
		148.21							48
		139.233							20
		197.515							21
		139.845							29
	asCYP94B1	111.63	115.814	12.1921					30
		130.813							20
		51.225						asCYP94B1	19	15.72	1.74387
		127.152							11.4
		125.79							11.4
		83.5675							16
		63.8933							11.4
		146.192							27
		172.32							8
		145.558							20
	asJIH1	89.4475	126.354	8.81162					17
		129.243							16
		139.08						asJIH1	8	13.7	1.92671
		125.405							8
		104.666							19
		177.868							8
		102.52							12
		165.18							8
		115.5							16
		114.632							25
	asCYP94B1-JIH1	112.113	122.385	8.42214					13
		128.79							20
		87.0975						asCYP94B1-JIH1	11	14.4	2.59144
		129.235							34
		159.043							5
		92.6267							19
		113.54							8
		134.383							10
		167.023							15
		100							12
									11
									19
